# Life stage impact on the human skin ecosystem: lipids and the microbial community

**DOI:** 10.1101/2024.01.03.573871

**Authors:** Martin P. Pagac, Bala Davient, Hilbert Yuen In Lam, Aarthi Ravikrishnan, Wee Ling Esther Chua, Sneha Muralidharan, Aishwarya Sridharan, Antony S. Irudayaswamy, Ramasamy Srinivas, Stephen Wearne, Ahmad Nazri Mohamed Naim, Eliza Ho Xin Pei, H. Q. Amanda Ng, Junmei Samantha Kwah, Eileen Png, Anne K. Bendt, Markus R. Wenk, Federico Torta, Niranjan Nagarajan, John Common, Chong Yap Seng, Elizabeth Huiwen Tham, Lynette Pei-Chi Shek, Evelyn Xiu Ling Loo, John Chambers, Yik Weng Yew, Marie Loh, Thomas L. Dawson

**Affiliations:** A*STAR Skin Research Labs (A*SRL), Agency for Science, Technology, and Research (A*STAR) & Skin Research Institute of Singapore (SRIS), 11 Mandalay Rd, #17-01, Singapore 308232, Republic of Singapore; DSM-Firmenich, Perfumery and Beauty, Wurmisweg 576, 4303, Kaiseraugst, Switzerland; School of Biological Sciences, Nanyang Technological University, 60 Nanyang Dr, Singapore 637551, Singapore; Genome Institute of Singapore (GIS), Agency for Science, Technology and Research (A*STAR), 60 Biopolis Street, Genome, Singapore 138672, Republic of Singapore; SLING, Singapore Lipidomics Incubator, Life Sciences Institute, National University of Singapore, Singapore 119077, Singapore; Cellivate Technologies, Singapore, 609916; Precision Medicine Translational Research Programme and Department of Biochemistry, Yong Loo Lin School of Medicine, National University of Singapore, Singapore 119077, Singapore; Singapore Institute for Clinical Sciences (SICS), Agency for Science, Technology and Research (A*STAR), Singapore; Department of Paediatrics, Yong Loo Lin School of Medicine, National University of Singapore (NUS), Singapore; Khoo Teck Puat-National University Children’s Medical Institute, National University Health System (NUHS), Singapore; Human Potential Translational Research Programme, Yong Loo Lin School of Medicine, National University of Singapore, Singapore; Lee Kong Chian School of Medicine, Nanyang Technological University, Clinical Sciences Building, Singapore, 308232; Department of Epidemiology and Biostatistics, School of Public Health, Imperial College London, St Mary’s Campus, London, United Kingdom W2 1NY; National Skin Centre, Singapore 308205; Department of Drug Discovery, College of Pharmacy, Medical University of South Carolina, USA

**Keywords:** Lipid mediators, skin microbiome, *Malassezia*, menopause, puberty, sebaceous gland, co-cultures, cytokines

## Abstract

While research into gut-microbe interactions is common and advanced, with multiple defined impacts on human health, studies exploring the significance of skin-microbe interactions remain underrepresented. Skin is the largest human organ, has a vast surface area, and is inhabited by a plethora of microorganisms which metabolise sebaceous lipids. Sebaceous free fatty acids are metabolized into bioactive lipid mediators with immune-modulatory properties by skin-resident microbes, including *Malassezia*. Intriguingly, many of the same lipid mediators are also found on human skin, implying these compounds may have microbial or mixed microbial/human origin. To support this hypothesis, we isolated lipids and microbial DNA from the skin of prepubescent, adult, pre- and post-menopausal volunteers and performed correlational analyses using skin lipidomics and metagenomics to compare lipid mediator profiles and microbiome compositions on skin with either low or high sebaceous gland activity. We found that specific microbial taxonomies were positively and negatively correlated with skin lipid mediator species with high statistical significance. 2D *in vitro* co-cultures with *Malassezia* and keratinocytes also directly linked the production of specific lipid mediators, detected on healthy human skin, to secretion of immuno-stimulatory cytokines. Together, these findings further support the hypothesis that microbial-derived skin lipid mediators influence healthy skin homeostasis and skin disease development and progression, thereby spotlighting the relevance of the skin microbiome’s footprint on human health.
