## Supplemental Table 1 for "Life stage impact on the human skin ecosystem: lipids and the microbial community"

### Sheet: HELIOS and GUSTO
Data Filename	GROUP	tetranor-PGEM	tetranor-PGDM	tetranor-PGAM	13,14-dihydro-15-keto-tetranor-PGF1b	2,3-dinor-8-iso-PGF2a	6-keto-PGF1a	13,14-dihydro-15-keto-tetranor-PGD2	Resolvin E1	20-carboxy-LTB4	11-dehydro-2,3-dinor-TXB2	TXB1	PGD3	8-iso-PGE2	PGE2	8-iso-PGE1	Resolvin D3	13,14-dihydro-PGF1a	13,14-dihydro-PGE1	8-iso-PGA2	13,14-dihydro-15-keto-PGD1	8,15-DiHETE	13,14-dihydro-15-keto PGJ2	12,13-DiHOME	9,10-DiHOME	11,12-DHET	9-HOTrE	13-HOTrE	Lyso-PAF	13-HODE	9-HODE	13-KODE	13-HpODE	9-KODE	11-HETE	10-HDHA	5-HETE	17-HpDHA	15-HETrE	5,6-DHET-lactone	12,13-EpOME	9,10-EpOME	OEA	Jasmonic Acid
00515L	ADULT			0.332629	0.257125	0.379818		0.368999	0.180241	0.403758	0.519085	0.556146			0.234567		0.73961	2.65781	6.76928	4.99818	0.927447		0.0895478	3.28223	6.469	0.0437644				2.08731	1.04464	1.02839	0.0407862	0.528554	0.032003	0.315235		0.250825		0.129829	2.63651	2.05465	0.761813	5.22012
00408L	ADULT			0.151197	0.280251	0.188996		0.265936	0.188996	0.436816	0.619773	0.54149					0.751287	3.11273	6.65109	4.35317	0.879446		0.043598	3.13381	5.96587	0.0252775		0.0358524		2.56073	1.22557	1.02502		0.513899	0.0441545	0.244983		0.210754	0.0422529	0.0779198	3.65397	1.86488	0.745804	1.05543
00400L	ADULT		0.15388		0.138286	0.365551		0.125443	0.293312	0.321749	0.399721	0.528375			0.326106		0.607723	1.83509	5.78873	4.38982	1.20398			3.20402	6.26708	0.0335861			0.0320325	1.77549	0.745292	0.75603		0.429537	0.0389325	0.284865		0.115929		0.160482	2.28948	1.67816	0.73894	3.47722
00324L	ADULT				0.298271			0.257458		0.333694	0.60527	0.511065					0.782641	2.41338	6.36868	4.69841	0.456647		0.116829	4.20229	7.24026			0.0349902		3.70864	1.88185	1.6095		0.63086	0.0391836	0.533239		0.0988382		0.0968993	4.23291	3.0349	0.652188
00276L	ADULT				0.110491			0.23933		0.429797	0.470682	0.593538					0.735541	1.73275	5.6081	2.93239	0.866973	0.0236472	0.0720251	3.92464	7.88992		0.352918	0.273262	0.0416888	5.06243	2.3643	1.90723		0.660049		0.399506		0.103303		0.10646	6.78887	4.59919	0.704941
00270L	ADULT				0.346913	0.512515		0.546594	0.177051	0.774763	0.941164	0.566562					0.817894	2.40629	7.6438	4.8637	0.759854	0.0281563	0.0844269	2.4135	5.82003	0.0530347	0.0243741	0.11376		3.17645	1.31616	1.53191		0.382673		0.281311		0.169316	0.114222	0.138848	4.12166	3.06004	0.678188
00269L	ADULT			0.3774	0.446729	0.377148		0.202188	0.276811	0.606563	0.672867	0.66253					0.575302	2.74869	5.89269	4.59662	0.688749		0.0897147	3.57946	7.93125	0.0610539	0.0266333	0.0534049	0.0246059	3.01394	1.27564	1.35807	0.0669059	0.512576		0.237396		0.109713		0.202975	4.48509	2.46533	0.772136	3.02801
00262L	ADULT					0.374802		0.489173		0.664042	0.605849	0.613627					0.7473	2.50982	5.87209	4.18592	0.650214	0.0439165	0.0647652	2.64503	5.2618	0.153766				1.92392	0.945548	0.972645		0.432274		0.338484		0.0741675	0.0407629	0.137473	2.59434	1.5553	0.923882
00224L	ADULT		0.240574		0.306623	0.324406		0.275631	0.183669	0.623662		0.759572					0.573109	2.42733	6.64486	4.74695	0.595464	0.0532665	0.0498778	3.40132	6.08726			0.102456		2.12134	0.842257	0.81933		0.446358		0.479345		0.02891		0.143703	2.83832	1.89514	1.14486	5.13653
00223L	ADULT		0.308618		0.492363	0.249481		0.170017		0.635715	0.215161	0.694588					0.257665	3.42146	5.74229	6.07916	1.06472	0.0641438	0.0911722	2.37746	4.64331	0.0230625	0.0416849		0.0230194	1.28361	0.554577	0.594753		0.212994		0.308735				0.0900945	1.98113	1.41099	0.678726
00208L	ADULT				0.212434	0.242088		0.197607		1.12966	0.208855	0.689707					0.762564	3.16095	6.42491	5.3768	0.725496	0.0455058	0.0457329	3.23369	5.80131		0.035015	0.0351966		1.7369	0.772782	0.779095		0.315316	0.0286569	0.276078				0.126027	2.53847	1.80184	0.643485
00183L	ADULT				0.234275			0.239326	0.130848	0.554419	0.196031	0.374263			0.263139		0.510883	2.48009	6.89019	4.56861	1.13313	0.0904641	0.0262025	4.07122	6.0235		0.0326582	0.065443		3.6762	1.17738	1.1203	0.103924	0.453165	0.0527426	0.394093				0.121772	4.57249	2.4446	0.600886	5.33588
00181L	ADULT		0.169921		0.217687	0.299384		0.352892		0.667415	0.253707	0.500105					0.43981	3.20004	6.13124	4.95641	0.708134	0.0538961	0.0763573	3.81792	7.18651	0.0290963		0.0946309		4.08109	1.95815	1.96343		0.523787		0.414472				0.275191	6.35457	3.12287	0.727298
00180L	ADULT		0.133919		0.298046	0.249046		0.272357		0.536626	0.243099	0.778535					0.270454	3.03446	5.77562	4.25875	0.706938	0.0486503	0.0263222	1.60568	3.31496	0.018861			0.0246857	1.30907	0.513907	0.639666		0.264942		0.242475	0.0225223			0.0569159	2.06512	1.01802	0.431224
00166L	ADULT		0.158054	0.346272	0.29043	0.248299		0.210655		0.649665	0.216389	0.459452					0.569142	2.62558	6.63301	4.98168	0.850348	0.0562181	0.128491	3.03935	5.08746			0.0478674		0.390097	0.198379	0.842575		0.361814		0.223928			0.0294263	0.219554	0.945418	0.539664	0.708815	43.0495
00158L	ADULT				0.5471	0.206154		0.15623	0.319215	0.868958	0.510098	0.457532					0.320096	3.02065	8.07024	6.22425	0.653994	0.0677021	0.0408182	2.63703	6.58433			0.0570667		2.29857	1.31278	1.07289		0.363917	0.0310691	0.438463		0.0618428		0.209753	3.41287	2.08641	0.783965
00144L	ADULT				0.313877	0.140897		0.223685		0.810829	0.448267	0.525222					0.463747	2.2548	5.26074	5.18513	0.585349	0.0294731	0.0941827	2.44903	4.45662		0.0815313			1.74857	0.586416	0.557365		0.350022		0.2296		0.110442		0.100087	2.59092	0.928286	0.831104
00138L	ADULT				0.217211	0.206286		0.243485		0.363927	0.50622	0.422457					0.477605	2.67781	6.89483	5.36213	0.555125		0.0642464	2.31062	3.56457			0.0681294		2.07459	0.822715	0.878401	0.0720565	0.363018	0.0287255	0.267487		0.309009		0.052862	2.66102	1.36704	0.688574
00137L	ADULT			0.277604	0.153201			0.241723	0.216937		0.554971	0.422071			0.128415		0.96099	2.66462	6.19202	4.10646	1.22915			2.0321	4.08692		0.0379652	0.098537		1.73018	0.513333	1.01883		0.241543	0.029855	0.109742		0.113386	0.0297374	0.0898391	2.54899	1.60045	0.550162
00136L	ADULT				0.271676	0.289788		0.358506	0.161141	0.480494	0.614468	0.660813			0.177122		0.54282	2.96926	7.68737	5.37946	1.13784		0.0576577	4.50747	12.6267	0.0263841	0.0363568		0.189143	5.3659	2.7104	1.9745	0.188852	0.127418				0.185657		0.15051	7.42148	5.1371	0.807208
00135L	ADULT				0.154125	0.135335		0.4883		0.787511	0.6341	0.591763					0.701886	2.76045	7.59826	4.17041	0.819621		0.104497	3.36444	8.89318		0.0550408	0.0733562	0.0533844	4.99532	1.90835	1.61668	0.0669671	0.554809	0.0944165	0.423999		0.0513493	0.0287272	0.144583	6.00986	3.75375	0.731243
00132L	ADULT				0.337803	0.418338		0.307881		0.588358	0.716712	0.734329					0.249996	3.18284	6.33408	4.16185	1.0959		0.0657898	3.2456	8.84051	0.0430591	0.0267964	0.0267964		2.97168	1.25185	1.21004	0.0370068	0.194597	0.02347	0.150938		0.100764		0.125435	4.0938	2.34168	0.761527	5.30208
00128L	ADULT			0.395751	0.173579	0.363439		0.261496		0.426309	0.667767	0.659501					0.686302	2.54909	7.21719	4.26133	0.911479	0.051501	0.0436593	3.30984	7.24241		0.0716882	0.0821261		5.21157	2.22551	1.42608		0.281613		0.337883	0.027499	0.134846	0.144171	0.106552	6.7354	4.21302	0.773045	6.81886
00126L	ADULT		0.120252		0.142977	0.233166		0.260152	0.229142	0.509889	0.728615	0.23435					1.13601	2.15057	6.44533	5.37135	0.897631	0.0301355	0.030176	3.52585	6.90906		0.0314334	0.0862694		2.33933	0.960685	1.18563	0.0204013	0.2582	0.0474543	0.251305		0.141105	0.0306222	0.129992	3.63074	1.84771	0.608875
00121L	ADULT				0.281142	0.180366		0.257234	0.200037	0.743255	0.667295	0.64369					0.467561	3.92448	8.07109	6.0913	0.922108		0.047773	2.51223	5.0388	0.0304213		0.0323678		1.619	0.669879	1.04695		0.178078	0.0398201	0.217676		0.0618992		0.10272	2.27092	1.21768	1.16346
00120L	ADULT				0.128137	0.216009		0.502671		0.392514	0.519385	0.791865		0.146876	0.24969		0.491276	2.58148	7.19921	5.00341	0.846817			4.10549	11.571	0.0291715	0.0913556	0.258145	0.0393035	6.84544	2.43287	2.16776	0.109616	0.620673		0.390307		0.142239	0.064244	0.0731513	8.28614	4.25976	0.79598
00118L	ADULT				0.243228	0.196837		0.484098		0.802549	0.712386	0.585792			0.255809		0.54805	2.37436	7.69078	5.06743	0.998599	0.030189	0.0434298	2.27491	5.15698	0.034089	0.0279742	0.0467039		2.94398	0.96807	1.68505	0.0540706	0.271123	0.0394335	0.273868		0.158119	0.153015	0.236842	4.08885	2.63232	0.688088
00117L	ADULT				0.399368			0.393488	0.177633	0.552745	0.66545	0.678435					0.307734	3.6563	5.88467	4.45136	0.55299		0.0876712	2.90504	10.4422			0.0853419		3.16687	1.14488	0.892224		0.495647	0.0511457	0.308163		0.153437	0.0300828	0.167562	4.04918	2.51793	0.725555
00116L	ADULT				0.31832	0.472061		0.170855	0.190251	0.671724	0.496876	1.01315			0.23817		0.768418	3.11047	7.35446	6.06434	1.11897		0.145063	2.65651	6.80966	0.0623096	0.0334007		0.0307517	2.43267	1.34282	1.18492		0.411117	0.0611003	0.394589		0.24014		0.113332	3.79248	2.16846	0.926812
00114L	ADULT				0.280608	0.262709		0.302259	0.245387	0.768207	0.517623	0.770805					0.302259	3.52867	8.06198	5.83531	1.11233	0.0351511	0.0531223	4.18265	8.92511			0.0359891	0.174033	3.08473	1.19355	1.54744		0.625968	0.0251412	0.166397		0.0933016		0.122074	4.15667	2.07792	0.85168
00113L	ADULT				0.225915	0.175111		0.377246		0.880961	0.595864	0.556681					0.442642	2.74935	6.8161	4.76232	0.641534	0.0356365	0.10053	2.24449	4.11787		0.0234868			2.29098	0.915375	0.985186		0.354659	0.0867549	0.126211		0.118531		0.133607	3.29327	1.75131	0.564943
00110L	ADULT				0.132518	0.246143		0.157185	0.160334	0.723209	0.672564	0.990345					0.876458	2.2864	7.12188	4.5938	1.06277		0.0438412	16.1848	35.5073	0.0249527	0.348492	0.293169		11.5093	3.60531	1.91773	0.0408588	0.847745	0.0479171	0.308976		0.145789		0.310765	13.8907	7.62881	0.664825
00109L	ADULT				0.173763	0.364121		0.283995		0.474827	0.510385	0.369573			0.19415		0.65665	3.55753	6.22798	4.73594	0.957239		0.117384	4.136	8.4958	0.0864964	0.0842589	0.147671	0.0385823	5.82713	2.33458	1.58378	0.0524435	0.816176		0.357609		0.100849	0.0390189	0.230075	7.45266	3.85921	0.735301
00102L	ADULT				0.323212	0.191256		0.280473	0.197667	0.455702	0.382779	0.722285				0.233193	0.724422	2.81274	6.91994	3.96936	0.949067		0.0715541	2.07332	4.07215			0.0508226		2.06313	0.622949	0.967073		0.246372	0.0744845	0.340319		0.166682		0.117828	2.53991	1.21047	0.658682
00101L	ADULT					0.24756		0.160728		0.635446	0.560307	0.727504					0.480441	2.15041	7.79255	3.65966	0.55981		0.0308069	2.25172	4.65787	0.0305031	0.0251228	0.0839162	0.0537602	2.49583	0.783449	0.971414	0.0562334	0.415502	0.0615703	0.230227	0.200462	0.134335	0.0720707	0.163103	3.6934	1.91953	0.662218
00085L	ADULT				0.336084	0.22673		0.40052		0.603454	0.65773	0.436081		0.341699			0.832858	3.3309	6.23855	5.67012	1.17696	0.0320827	0.098485	2.43599	4.8692		0.0325737	0.0845716		2.73679	0.744176	1.83138		0.415765	0.0675482	0.275594	0.0325737	0.204991		0.224469	3.6864	1.91967	0.90879
00082L	ADULT				0.321062	0.210202		0.344962	0.172481	0.447471	0.811725	0.715551					0.859813	2.9339	6.18714	4.82601	1.09679		0.0827702	3.34724	4.57898			0.0402175		1.66609	0.514161	0.763458		0.3316		0.213853		0.0379342		0.185623	2.7365	1.35733	0.8016
00067L	ADULT			0.150202		0.259372		0.248182		0.623687	0.521977	0.405844			0.229779		0.692571	2.9461	5.9959	3.99428	1.18272		0.0668238	3.43721	5.48632			0.0355045		1.74292	0.578935	0.683474	0.0302847	0.177805		0.241008		0.144746		0.202681	2.73944	1.5488	0.718038
00054L	ADULT					0.25803		0.295845		0.556841	0.5561	0.527183					0.490109	2.42212	6.25081	3.78865	0.820309		0.0736433	1.82473	4.11142	0.0351699		0.046853	0.050237	1.64203	0.409953	0.561269		0.269394	0.0559979	0.212953		0.102649		0.138142	2.05553	1.00269	0.673587
00039L	ADULT		0.141438						0.191357	0.416254	0.132078	0.554833					0.444074	2.8883	6.0301	5.01949	0.800789	0.0288389	0.0305655	1.85619	3.35879			0.0284715	0.0196178	2.32158	0.615352	1.25928	0.0353414	0.517226	0.0260836	0.0626373				0.0484934	3.38164	1.52405	0.650142
00045L	ADULT	0.738959	1.18678	0.155763	0.234561	0.169507			0.165842	0.654664	0.127359	0.537383	0.175921		0.225857		0.696124	2.54261	6.72119	4.83416	0.568307	0.0335033	0.0269801	3.48558	6.82899	0.0397158	0.0299533	0.0344352	0.0550253	3.50622	1.39942	2.34669	0.0994448	0.431593		0.183713		0.184068	0.0407808	0.143376	4.63867	2.99675	1.29687	10.5579
00059L	ADULT			0.145413	0.323366	0.18202	0.363837	0.203171	0.136058	0.305672	0.42729	0.363227	6.04247		0.14826		0.478337	3.1879	6.65849	5.16267	0.990231	0.0324673	0.227142	2.28422	5.32468		0.0458768	0.11702	0.0223779	2.49766	1.01045	0.72243		0.36986		0.332305		0.187345		0.20291	3.15744	1.58547	1.25527
00061L	ADULT			0.264911		0.241399		0.430655	0.155967	0.583595	0.453002	0.637835					0.410402	2.98525	6.54921	5.03726	1.38089	0.0420519	0.0308767	2.54108	5.84169	0.0381612			0.0213157	4.10333	1.53332	2.10777	0.0728871	0.701182	0.0326978	0.280373		0.127108		0.0947823	5.63106	3.21428	1.20386
00068L	ADULT			0.236362		0.235746		0.288727		0.54583	0.357726	0.422413			0.180506		0.48176	2.08639	5.6959	3.5941	0.927172	0.0214698		2.23208	5.03432	0.0247329		0.057327	0.0264387	2.80454	1.83821	1.2791	0.0358572	0.620993	0.0198383	0.276586		0.0608126	0.0716032	0.0374146	4.66952	2.98742	1.0264
00069L	ADULT			0.443259	0.455011	0.232827		0.476742	0.172957	0.555238	0.578742	0.629742					0.47785	2.60434	6.52981	4.2787	1.00094	0.0675064		3.14104	7.51254	0.0628376		0.126632	0.0473004	5.36347	2.14015	2.57619	0.314379	0.943903		0.423101		0.153344	0.0729789	0.202864	7.0005	4.77459	1.0323
00070L	ADULT			0.582995		0.270866		0.392813		0.58945	0.436382	0.442606					0.710014	2.28127	6.27233	5.66259	1.12035			4.03253	6.3612	0.0649972	0.0413097	0.158313		2.90766	1.48321	1.50006	0.0986842	0.52928	0.0440555	0.22872		0.0746689		0.16778	3.94577	3.04339	1.46108
00073L	ADULT			0.981615	0.223761	0.22857		0.343771		0.538904	0.516917	0.504778			0.185742		0.807096	3.90837	7.99057	4.52606	0.998334	0.0257411		2.25751	4.56183	0.0214782	0.0633689	0.0635329	0.0438172	2.77795	1.30021	0.954592	0.0396363	0.566345		0.191459		0.089315		0.0722226	3.77025	2.39851	0.919833	7.47164
00079L	ADULT			0.207415		0.345224		0.350596	0.199707	0.609631	0.455471	0.231473				0.159999	0.524142	2.65575	7.16351	5.05293	1.44046	0.0265941		2.62202	4.63392	0.0390132		0.0497194	0.0381139	2.65423	1.36628	1.05126	0.0349877	0.47197		0.445547		0.110873	0.0259945	0.100809	4.47042	3.08693	1.16243	2.15366
00090L	ADULT			0.28611	0.236963	0.325468		0.541019		0.634214	0.491261	0.449252					0.737197	2.80522	6.52241	3.93906	0.67765	0.0380519		2.33628	5.22861	0.0373593	0.0251082	0.0836797	0.0461472	2.65199	1.51792	1.33905	0.0348052	0.491602		0.379697	0.038355	0.197013		0.210736	3.69922	2.93338	1.17978
00093L	ADULT			0.353076	0.135408	0.253816		0.558826	0.164131	0.401729	0.439049	0.248931					0.428694	2.52937	5.47786	4.18865	0.882788	0.0478896		2.30646	4.93256		0.0439525	0.0732541	0.288701	2.40864	1.3383	1.25853	0.0365703	0.512211		0.328035		0.186486	0.0459589	0.125232	3.83802	2.35723	1.01072
00097L	ADULT			0.189228	0.152121	0.194085		0.341738	0.191366	0.389142	0.576622	0.427998				0.345624	0.770708	2.80074	5.75903	3.37172	1.01589			4.30287	8.16876		0.106838	0.382385	0.0237867	4.24356	1.47005	1.67869	0.0288228	0.664767	0.0240564	0.631763		0.138853		0.117584	5.01696	3.67582	1.2454
00099L	ADULT			0.366067	0.249655			0.573879	0.217162	0.785898	0.28729	0.619929	0.3109			0.486453	0.639565	3.55992	6.93797	4.85237	1.23869			2.08276	4.38714	0.0327878		0.0276502	0.0632209	1.80361	0.986666	0.48568		0.409152		0.200402		0.14874		0.177568	2.60394	1.24701	0.806458
00100L	ADULT			0.25286	0.230186	0.301445		0.378534	0.143381	0.476568	0.453031		0.124378		0.168213		0.99805	2.81968	6.90343	6.55124	0.743679	0.0314397	0.0599374	2.3164	4.37178		0.0205581	0.130083	0.0252722	2.24487	1.25064	0.939894		0.588741	0.027009	0.369584		0.141		0.17088	3.61833	1.9483	0.963996
00105L	ADULT			0.213837	0.161778	0.291107	0.120692	0.384019	0.413433	0.832002	0.574278	0.665555					0.521285	3.3014	7.87391	4.69157	1.27952			3.31283	7.84924		0.066818	0.110066	0.100489	5.488	2.86229	2.97078		0.587937	0.0345897	0.455613		0.111028	0.0537868	0.073596	7.57488	4.87562	1.10897
00106L	ADULT			1.2413	0.328949	0.274911		0.300094	0.284355	0.275436	0.564512	0.487652	0.152145				0.64793	3.04448	5.77785	4.71887	0.996815			2.28474	4.77909	0.0312658			0.0313098	2.39765	0.759011	0.965937		0.550675		0.211859		0.104146	0.0320585	0.0963956	2.6845	2.25616	1.47971
00124L	ADULT			0.386466	0.204439	0.209257		0.375783		0.609757	0.267698	0.492456					0.431082	3.18578	5.97985	4.43902	1.34247			1.80153	3.86991			0.0487948		2.62698	1.1723	1.51562	0.0229601	0.423056		0.230428		0.157236	0.0271282	0.0786897	3.4788	2.3857	0.979848
00139L	ADULT			0.20302	0.193573	0.329359		0.150288	0.145454	0.694312	0.732324	0.514143				0.136665	0.774071	3.71633	6.49907	5.76961	1.04301			3.60418	6.87811	0.0772232		0.0748597	0.0227329	3.90448	1.91051	2.202		0.611683		0.319851		0.188868		0.127158	4.9361	3.54887	1.06926	1.90688
00147L	ADULT			0.29265	0.208919	0.306742		0.42131		0.645342	0.365762	0.493401					0.631659	3.73972	6.03722	3.70132	1.22758	0.0386918		3.03749	5.93846	0.0715399		0.0701606		3.79742	1.71119	1.67602		0.785741		0.434684		0.160248		0.19894	4.52836	3.8723	0.943339
00154L	ADULT			0.203277	0.129846	0.118889		0.454576	0.197449	0.642933	0.394199	0.16388					0.582556	3.91495	8.37585	5.0043	1.22316			2.09375	4.60131			0.0957242	0.0674827	1.79124	0.735154	0.608182		0.214514		0.372887		0.159401			2.24779	1.56668	0.988871
00155L	ADULT			0.354679	0.205163	0.248422		0.241282		0.789995	0.484454	0.446866					0.333259	3.04763	6.50601	4.46782	1.21817			1.82439	5.1394			0.0361481		1.7987	0.731399	0.981998		0.303771		0.275498		0.23575		0.119056	2.04983	1.87265	1.01301
00156L	ADULT	0.138371	0.179429	0.246119	0.360446	0.409443		0.224796		0.773745	0.371334	0.596357					0.31712	2.8534	7.04287	4.54198	0.886256	0.0547632		2.8276	5.28281			0.0689624		3.55454	1.86445	1.41496		0.49319		0.449379		0.0193366	0.0215128	0.0461295	4.44681	3.21058	0.924802
00157L	ADULT			0.360456	0.371606	0.272162		0.306524		0.615779	0.127661	0.532947					0.335652	2.96853	6.03786	5.01885	1.15123	0.135397		3.22901	5.78961			0.0230227		2.89677	1.21774	1.08627		0.54794	0.0212364	0.496496				0.114796	3.44741	2.65952	1.00232	3.66701
00162L	ADULT		0.235569	0.209939	0.228214	0.400043		0.176732		0.861374	0.271896	0.427233			0.139291	0.131045	0.354579	3.55894	6.11074	5.15064	1.11254	0.0950056		2.99073	5.565			0.119329		3.38397	1.72499	1.14272		0.765708		0.205948				0.0913027	3.81086	2.8721	1.08187	2.19121
00164L	ADULT		0.130815	0.192328	0.223084	0.241059		0.250046		0.440376	0.152983	0.326338		0.108846		1.94604	0.612133	2.30014	6.74764	4.96037	1.15456	0.0982394		2.70232	4.88694			0.0680634	6.61528	1.84863	1.05349	0.809683	0.0339085	0.393556	0.019507	0.345317	0.0465141	0.0190845		0.0985563	2.97363	1.75817	1.21011	18.684
00165L	ADULT		0.262069	0.493246	0.266979	0.206423		0.263092	0.201104	0.47197	0.387887	0.375612					0.427985	3.23709	4.77514	4.31524	0.827941	0.120093		2.48117	4.44459				0.0262739	2.03466	1.01462	0.751624		0.410764	0.0197883	0.278805				0.295498	2.50825	1.90517	1.11636	4.9269
00168L	ADULT			0.157968	0.138917			0.266918		0.655202	0.28447	0.623737					0.708929	2.32328	5.8249	3.96568	0.60961	0.0616595		0.589855	2.70136			0.0395725	0.0410296	1.62403	0.836595	0.59282		0.251802		0.254256				0.0805254	1.94266	1.34723	0.689425	3.3902
00173L	ADULT		0.168777	0.265859	0.19722	0.366467		0.203097	0.129521	0.436047	0.191578	0.316398				0.134928	0.620338	3.38471	7.57993	4.19616	0.69744	0.104075	0.022131	1.74792	5.24716			0.0861347	0.111125	2.38482	1.43331	0.925703		0.422409		0.399847		0.128673		0.195575	2.54973	2.24111	1.39637
00176L	ADULT			0.2398	0.142224	0.18021		0.162027		0.396606	0.0914551	0.204514	0.11846				0.383823	3.09075	5.65978	3.56459	1.15147	0.140285	0.0207689	3.18361	5.52132	0.0434016	0.0596059	0.0513896	0.0203124	2.75263	1.49365	1.25709		0.600015	0.0241543	0.315717				0.131194	3.57761	2.72114	0.955139
00182L	ADULT			0.212036	0.167168	0.216378		0.241224	0.279819	0.628629	0.246289	0.701237					0.606436	2.77262	6.85027	3.80747	0.888427	0.0768604		2.63287	5.07902					1.82074	1.07973	0.828739		0.336673		0.365866			0.021933	0.167519	2.57285	2.15106	0.977746	411.328
00184L	ADULT		0.260424	0.255573		0.35348		0.317316	0.22823	0.674766	0.304527	0.592074				0.259542	0.437275	2.77426	7.16332	4.94586	1.1546	0.0224004		3.93508	6.49563		0.195737	0.921191	0.100802	4.78405	2.56343	2.45345		0.587851		0.344007		0.0394319		0.0990241	5.79257	4.89311	1.02953
00186L	ADULT		0.211864	0.369067	0.313314	0.368411		0.153049		0.613946	0.23504	0.418262					0.923543	3.46766	6.47573	4.30659	0.989135	0.104966		2.37459	5.00615			0.0399948		2.21182	1.29016	1.25773	0.0319797	0.350076		0.391609				0.112212	3.01916	2.40224	1.17944	17.2544
00189L	ADULT			0.352658	0.137265			0.140718	0.195969	0.573878	0.231364	0.398412			0.185609		0.852723	2.89572	6.72726	5.23461	1.00056	0.137142		3.4755	6.26933	0.0238206	0.0250812	0.109366		8.35728	4.23976	3.5254	0.0700273	1.21085	0.0481628	0.605251				0.230599	9.70658	7.46314	1.15043
00190L	ADULT	0.367262	0.553144	0.209894	0.23798	0.266066		0.316664		0.407568	0.170874	0.532776					0.500402	2.87849	6.81846	4.12585	1.28252	0.119557		2.95094	7.53691	0.0291984		0.0719238		1.73335	1.25553	1.75817		0.412242		0.221958		0.0225174		0.0698206	3.1764	2.41423	1.02982	9.36151
00192L	ADULT	0.120815	0.272952	0.240959	0.144978	0.216796		0.199568		0.471178	0.240511	0.28123		0.307183			0.715045	3.30295	7.33817	5.62282	1.22403	0.0701338		1.95152	7.25863	0.0366477	0.0254856	0.0561974		2.313	1.17237	1.08743	0.057262	0.333604		0.502551		0.0173883		0.179174	3.04798	2.79651	0.905675	6.87966
00194L	ADULT		0.17004	0.681004	0.23479	0.447058		0.437768		0.917765	0.215365	0.419188					0.554319	3.09872	7.19432	5.70281	0.80234	0.0919808		2.64611	6.16641			0.0528274		3.14025	1.59585	2.14787	0.036373	0.522212		0.432738				0.0749338	4.35851	3.54276	1.46089	22.8192
00217L	ADULT		0.37727	1.28404	0.482549	0.220694		0.484825	0.254616	0.591345	0.401676	0.588656			0.117276		0.783496	2.97307	6.2659	3.97085	1.05859	0.120943		2.85134	6.93159			0.0223243	0.0407745	1.80578	0.836395	0.959524		0.268314		0.286496		0.0210969		0.0789407	2.33113	1.56159	0.930679	47.1838
00257L	ADULT		0.150638	0.179436	0.552338	0.28946		0.507294	0.44059	0.727589	0.71922	0.470373			0.247124		0.885365	3.0957	7.53311	6.97732	0.628395	0.0303317	0.0221654	2.81208	7.40358	0.0220448		0.0388197	0.0570831	2.11091	1.15642	0.723374		0.429994		0.26498		0.138665		0.128849	3.33335	2.3633	0.894824
00272L	ADULT	4.54608	4.58762	1.61734		0.35135		0.422465	0.457318	1.18325	0.522448	1.46314		0.309808		2.62034	0.312976	1.31668	1.13608	3.66348				4.46988	8.51283			0.167452	0.0416466	4.14324	1.64917	4.51334		1.42992		0.430715		0.213271		0.11691	5.7055	4.16214	2.01084	25.053
00279L	ADULT			0.200371	0.132037	0.132037		0.278182	0.186484	0.785391	0.439757	0.31301					0.963498	2.96235	6.61554	5.43447	0.577085			2.51085	5.5781	0.0274542		0.0764372	0.0772668	1.77729	1.35983	0.881615		0.46048		0.363225		0.135967		0.162908	2.62897	1.98535	1.05653
00299L	ADULT			0.177624	0.211699	0.427692		0.388786		0.578216	0.383957	0.552458					1.23988	3.13873	5.02471	4.29865	1.52992		0.0741108	4.13149	9.0909			0.247755	0.0717784	5.52542	2.33458	1.60105		0.727522	0.0369096	0.357609		0.149388		0.0882799	6.21761	5.40117	1.47767
00314L	ADULT			1.27058	0.143028	0.22514		0.226169		0.515724	0.390394			0.338122			0.557089	3.16637	6.44264	4.08113	1.1753	0.0333714		2.63551	5.26635	0.0174691		0.0837452	0.171858	1.83573	1.05298	0.695032		0.358418		0.276306	0.0246368	0.177525		0.0386055	2.52646	1.69461	1.07559
00319L	ADULT				0.229283	0.246084		0.358984	0.136668	0.574743	0.619207	0.37804					0.486842	2.79708	5.99331	5.21388	0.973683			2.6171	4.20211			0.0274481	0.107065	1.2289	0.84062	0.870441		0.424507	0.0223126	0.369859		0.186576		0.257233	2.01834	1.62935	0.913437
00322L	ADULT		0.0998691		0.147322			0.367907	0.107811	0.596832	0.539452	0.466188					0.570624	2.87595	5.89466	4.32157	0.802328	0.066257	0.026608	1.82115	5.97241	0.0267208		0.0363793	0.0265704	3.65545	2.30193	1.98966		0.770731		0.40581		0.231693	0.0396114	0.0498337	4.94034	3.31026	1.08969
00337L	ADULT	0.537227	0.818009	0.21791	0.27267	0.318415		0.608887	0.123039	0.417793	0.380836	0.78601	0.148504				0.771813	2.83464	6.94226	5.22669	1.0713	0.0476437	0.0524383	3.58	6.2511			0.0439062	0.0335997	1.80298	1.0098	0.890846		0.491953		0.300586		0.164525	0.033713	0.0948343	1.77078	1.74364	0.977941
00342L	ADULT			0.118054	0.153762	0.116493		0.369966	0.118444	0.430066	0.430262					0.11298	0.462848	2.38527	5.63926	4.28818	1.03907	0.0314727	0.0223631	3.93648	8.12923			0.138001		3.48778	1.67109	1.47071		0.839223		0.28304		0.253639		0.0887379	4.82886	3.43009	1.10676
00345L	ADULT		0.126753	0.171151	0.354033	0.475495		0.610299	0.125602	0.877607	0.67195	0.507701	0.129053				0.734981	3.36389	5.20445	4.97947	0.83942	0.0613453	0.0324437	4.53017	10.9142	0.0404698		0.233172		2.92291	1.5449	1.52742		0.416229		0.268178	0.0336872	0.15016		0.0428814	3.67718	3.03497	0.947988
00347L	ADULT		0.109056	0.184746	0.40057			0.379026		0.59218	0.263678		0.128312				0.573686	2.4854	5.27052	4.22286	0.928118			3.09678	5.24102			0.0933618	0.452931	2.65395	1.30918	0.663106	0.0298342	0.406584		0.355264	0.0390368	0.15496		0.212736	3.32785	2.46589	0.907568
00348L	ADULT				0.170241	0.125731		0.261786		0.564183	0.246644	0.343695					0.686472	3.27061	6.11194	5.65812	1.66135		0.024941	3.20327	6.98027	0.023633		0.104815	0.0634123	2.62674	1.13123	1.7244		0.506893	0.0419893	0.492235	0.025843	0.232813	0.033871	0.0881729	3.94261	2.5641	1.52402
00359L	ADULT			0.387525	0.274343	0.194132		0.493326	0.230793	1.11189	1.01027	0.594452				0.142216	0.830658	2.29021	6.3906	4.60208	1.47112		0.138735	2.95385	5.15129			0.101694	0.0199856	3.65226	1.55715	1.73657	0.0237047	0.756335	0.0326832	0.344263		0.137457		0.355421	4.60852	3.26648	0.901193	11.7723
00385L	ADULT		0.214041	0.173407	0.167454	0.166937		0.243546	0.236558	0.61003	1.08677	0.792237					0.539891	3.41327	6.23929	5.29668	2.08787		0.134138	3.00022	6.26573			0.0436905	0.0798062	1.61141	1.04983	1.14565	0.0361157	0.405073	0.0792652	0.28099		0.0900863	0.0438709	0.178279	2.78898	2.00066	1.36721	11.9162
00392L	ADULT				0.27396	0.341653		0.55209	0.133179	0.577107	0.95555	0.559203	0.168251				0.935438	3.20021	6.13553	4.26981	2.0666	0.0423023	0.171462	3.96565	7.78761	0.0321069		0.0761553	0.120147	3.70001	2.41523	1.80215	0.0378523	0.595104	0.065791	0.341516		0.214159		0.232071	4.71684	3.61141	1.4189	17.5777
00397L	ADULT		0.237713	0.602666	0.323773	0.39849		0.631271	0.248809	0.717331	0.64508	0.455452					0.640888	2.78696	5.93222	5.0694	2.26099		0.176773	2.36082	11.9592			0.0370382	0.0684004	1.88034	1.33987	1.424		0.39145	0.114289	0.165084		0.130644		0.151327	3.13848	2.68397	1.15742	76.2277
00406L	ADULT			0.537616		0.405318				0.468971	0.749792	0.753536		0.228089		1.63126	0.496429	2.18791	6.23609	3.7761	1.37353		0.19531	3.8799	7.72472	0.0693183			0.0682389	3.44286	1.81338	1.85517	0.0480371	0.645146	0.102551	0.423544		0.322766		0.143957	5.20373	3.27593	2.32783	37.0554
00417L	ADULT		0.153612	0.321472		0.270958		0.423793		0.298158	0.757181	0.736976	0.172781				0.975036	2.52618	6.79235	4.25477	1.10844	0.052271	0.160945	3.24586	6.91997	0.0366723			0.0275817	2.91333	1.44572	1.72133	0.0902346	0.769293	0.0319721	0.321994		0.171379		0.144727	3.74404	2.78002	1.56142	15.9172
00469L	ADULT		0.14271		0.373037	0.265033		0.303866		0.815973	0.682728				0.23785		0.636129	2.79134	4.99632	4.49562	2.07901	0.0283495	0.0898342	3.15267	5.71379		0.0264352	0.0528704	0.226705	2.63377	1.22901	1.42149	0.0582486	0.489279	0.0512752	0.277205		0.198219		0.161665	3.32965	2.283	1.13498
00479L	ADULT				0.168586	0.317512		0.455133	0.312351	0.689826	0.655913	0.366171					0.921816	3.50959	6.19345	4.70124	1.54627	0.0216876	0.0999764	2.65065	5.6085	0.0300669		0.0476469	0.102359	2.99765	1.46362	1.20904	0.0803426	0.533769	0.031792	0.242794		0.104823		0.0885986	3.96262	2.71349	1.25644	14.8624
00483L	ADULT			0.551456	0.177615	0.191299		0.258623	0.199783	0.603728	1.10811	0.58676		0.623706	0.147511		0.375756	3.57831	7.21819	4.3851	1.82487	0.0315999	0.111514	2.72567	5.1919	0.0902914		0.0328332	0.120956	0.735983	0.505725	0.719822	0.0263687	0.306302		0.398082		0.115809		0.20861	1.1888	0.624001	1.76649	27.8048
00499L	ADULT				0.194604	0.165177		0.425852	0.170729	0.374494	0.811173	0.771197					0.892512	3.15946	7.41437	6.02439	1.91772		0.179534	4.24308	7.63314	0.0611116		0.0929997		2.75421	2.02363	1.35092	0.0477448	0.807162		0.310581		0.247504		0.0955332	3.81906	3.29404	1.18248	6.47808
00507L	ADULT		0.139588		0.197454	0.409316		0.333971		0.319328	0.885001	0.384752					0.494108	2.82955	5.44888	5.08373	1.76811	0.027598	0.1175	2.91214	5.24362	0.030801		0.0763443	0.0312836	1.89457	1.14253	1.26135	0.0616897	0.440954	0.0459821	0.26036		0.103196		0.0569072	2.82478	2.36812	1.00121
00525L	ADULT				0.150946	0.270274		0.267675	0.143583	0.314453	0.555491	0.199457				0.192743	0.85002	2.33263	5.26969	3.75893	0.924302		0.141549	4.18072	8.58536		0.027704			3.10637	1.45213	1.14843	0.0645434	0.559641		0.32515		0.21622		0.149095	4.03381	2.80575	1.45312	14.0926
1	PRE-PUBERTY	0.455631	0.89961	0.466555	0.85179	0.521415		0.470924	0.285225	0.633077	0.683568	2.92774			0.132053		1.14527	3.02411	6.48831	16.7579	1.41617		0.0919789	2.34208	4.37713		0.182613	0.324636	0.0370605	2.63251	1.20287	0.494896		0.247742		0.236397		0.115972		0.318208	4.15262	2.2714	1.09656	87.7241
2	PRE-PUBERTY	0.532308	1.08834	0.163237	1.18526	0.463411		0.679536	0.236422	0.501719	1.39223	3.0369	0.3705				0.588626	2.69699	6.63698	20.344	1.42682		0.0945118	1.68948	3.81404		0.085598	0.090716	0.0528004	2.31243	0.902724	0.372289	0.0528857	0.233038		0.185441		0.0849583		0.230436	3.3202	1.8806	1.14186	66.1948
3	PRE-PUBERTY	0.264796	0.763108	0.244594	0.142933	0.335394		0.347124			0.634946	3.03419					0.15184	1.52187	5.52683	13.5044	0.579337	0.0344414	0.0807629	0.493134	0.795477		0.0273569	0.0421253		0.992262	0.366975	0.230245	0.053079	0.104142						0.101798	1.15379	0.810354	1.46283	119.091
4	PRE-PUBERTY	0.632396	1.03047	0.630087	0.882121	0.247158		0.860049	0.232272	0.604421	0.789982	2.33556			0.142443		0.593385	3.6006	7.38574	18.0882	1.54429	0.0321469	0.0628481	2.35357	4.48573		0.0773057	0.131437	0.0980566	2.12442	0.986477	0.400731	0.0412467	0.316707		0.185568		0.099715		0.299017	2.61853	1.81647	1.20219	167.724
5	PRE-PUBERTY	0.451596	1.18769	0.471535	1.58845	1.09136		0.40638	0.286741	0.831295	0.951215	3.40943			0.157834		1.10877	2.85421	7.82288	17.1907	1.86957	0.0268438	0.0524316	1.55536	3.79682		0.0372512	0.0762967	0.0701959	1.69044	0.621463	0.443497		0.117388	0.023291	0.182882		0.14398		0.092159	2.06443	1.13487	0.802264	101.303
6	PRE-PUBERTY	0.643732	1.14343	0.697773	0.637542	0.487798	0.166409	0.49494		0.54922	0.619211	2.83704	0.295917		0.331865		0.684441	3.05201	6.64872	16.4556	1.95619	0.0536726	0.111525	2.21209	4.18642		0.182905	0.22104	0.712848	2.683	1.34174	0.500524	0.0313123	0.298098		0.303067		0.0210983		0.140156	3.85421	2.28047	1.11746	193.719
7	PRE-PUBERTY	0.287492	0.890333	0.179711	0.777072	0.19364		0.409202	0.19501	0.779356	0.585716	3.04572					0.844664	2.09373	6.54335	14.8829	1.57447	0.0467299	0.129094	2.11658	3.74987	0.0535552		0.0566537		1.43284	0.760994	0.4691	0.0485304	0.201617		0.293653				0.0464787	2.00897	1.25291	1.1389	85.4357
8	PRE-PUBERTY	0.573828	1.0202	0.373841	0.979134	0.398373		0.510099	0.161589	0.78928	0.414639	2.69715					0.73595	4.07626	6.8566	18.3206	2.53476	0.073654	0.0644017	2.00087	4.17608	0.0333631		0.13245		1.68392	0.669859	0.424149	0.0228346	0.204144		0.29849				0.189741	2.44494	1.18753	1.25836	129.565
9	PRE-PUBERTY	0.547117	1.01932	0.412545	1.167	0.479162		0.437961		0.724228	0.644769	3.14786					0.547385	2.96941	7.37846	19.0675	1.46371	0.0416557	0.104705	2.05048	4.12844			0.0649375		1.60817	0.798379	0.350444	0.0280641	0.189275		0.150095		0.0531498		0.177446	2.11265	1.39628	1.12684	216.116
10	PRE-PUBERTY	2.40787	2.8034	1.11399	1.09108	0.527664		0.333805	0.15559	0.825155	0.653085	3.34196	0.220675			0.174026	0.624034	3.03609	8.3672	17.3903	1.84082	0.0844539	0.0458787	2.2819	4.72783		0.0585828	0.0795677	0.25439	2.47416	1.1535	0.667248	0.148694	0.430139	0.0520508	0.256499		0.064292		0.145403	3.38212	2.23417	2.36666	389.062
11	PRE-PUBERTY	0.250885	1.03648	0.358933	0.814396	0.456845		0.412842	0.223469	0.692755	1.02865	2.35034					0.55683	3.71236	6.8612	16.3699	1.16089		0.0744421	2.86702	6.12779	0.0584605	0.0859767	0.385228	0.160651	3.85334	1.43515	0.622637	0.044795	0.288319		0.253113		0.201508		0.298417	4.17983	2.65379	1.29581	108.317
12	PRE-PUBERTY	0.649826	1.37612	0.736729	0.982386	0.363388		0.331831	0.130839	0.707357	0.571663	2.81972	0.310955		0.183272		0.574333	2.14052	6.33393	15.9393	1.51521	0.0491972	0.0494427	3.58182	9.52064	0.0812097	0.0569057	0.294152	0.157019	3.50945	1.36588	0.689448	0.0319143	0.33461	0.0312761	0.283105		0.0447292		0.222909	4.57426	2.57146	1.18083	181.103
13	PRE-PUBERTY	0.385946	0.879888	0.169953	0.6541	0.464555		0.478759	0.197626	0.810584	0.967314	2.25053			0.320071	0.142036	0.630835	3.94297	5.31655	16.1833	1.31016		0.0805798	2.46586	4.73379		0.0760519	0.218806		2.51261	1.37137	0.566616		0.211931	0.0598689	0.275028		0.146779		0.139023	3.54861	2.12329	1.10183	130.776
14	PRE-PUBERTY	0.662587	1.06478	0.921575	0.590867	0.257816		0.337739	0.216331	0.622274	0.564382	2.43753	0.217503				0.85548	2.23948	5.0103	15.8114	1.81057	0.0419428	0.101386	2.50172	4.46956	0.0270941	0.0419428	0.177172		2.3082	1.06737	0.630973	0.0867781	0.346148		0.149837		0.0434855		0.379847	2.68217	1.93689	1.23244	227.594
15	PRE-PUBERTY	0.371618	0.894104	0.803322	0.714064	0.376843		0.301736	0.276918	0.447161	0.356161	2.49748					0.850999	2.73543	6.89442	14.8506	1.24025	0.0724132	0.0516421	2.6775	4.89056	0.0698216	0.0434479	0.073709		1.37867	0.840032	0.452545	0.0875438	0.176193	0.0296513	0.240412		0.0342248		0.120625	1.98119	1.35577	1.02701	295.375
16	PRE-PUBERTY	0.579931	1.06899	0.609796	0.75631	0.447711		0.398192		1.10039	0.52837	2.74727	0.212114		0.208796		0.398958	2.96755	8.20582	18.9391	1.51696	0.0672013	0.0363774	1.91057	3.79922		0.049766	0.058333		1.10273	0.629049	0.366615	0.0422322	0.12067		0.281333				0.131131	1.46745	1.02726	1.03841	159.523
17	PRE-PUBERTY	0.599666	1.00861		1.11929	0.414779		0.459784	0.136232	0.707192	0.44835	2.93289		0.135016	0.519872		0.573636	2.91294	5.66873	17.4081	1.84887	0.0265424	0.038747	1.70193	2.76978			0.0946994		0.829599	0.408278	0.238672	0.0288504	0.102778		0.179153				0.0824948	1.07292	0.716225	0.782074	121.569
18	PRE-PUBERTY	0.616503	1.24864	0.559178	0.898959	0.384598		0.32128		0.69285	0.320498	3.06376		0.35333			0.805675	2.6802	7.9679	16.1286	2.66535	0.0739734	0.114638	1.83991	3.25016			0.0559553	0.0293414	1.188	0.548974	0.389001	0.0265726	0.36309	0.0576497	0.192827		0.0301679		0.112117	1.45682	0.915287	0.865944	195.512
19	PRE-PUBERTY	0.553305	1.04148	0.560799	0.808378	0.444763	0.149633	0.220185		0.880222	0.330019	2.22872					0.763152	2.74662	7.76461	18.1009	1.72142	0.0527088	0.139253	3.34724	5.52556			0.121006	0.055472	1.96873	1.3576	0.541165	0.032741	0.345762	0.0421253	0.462336				0.144311	3.27587	2.22248	1.57386	158.809
20	PRE-PUBERTY			1.24617	1.43252							3.46483						1.63051	5.57672	9.21043	2.27495		0.998983	2.39106	4.32445					2.47954	1.09604	0.424456		0.625298	0.401684	0.403177	0.222867				4.35394	3.8257	11.0429
21	PRE-PUBERTY	0.594354	1.21809	0.373324	1.24722	0.839149		0.46097	0.184234	0.987609	0.457903	2.42086			0.13824	0.151527	0.825606	3.17364	6.88184	15.5409	1.30293	0.0359869	0.0557707	9.16394	5.10597	0.0244836	0.0345545	0.0606047	0.0234094	0.872905	0.525435	0.37267	0.0352707	0.147439	0.032048	0.184186		0.0318242		0.105902	1.37045	0.943894	1.2317	225.237
22	PRE-PUBERTY	0.540076	1.10097	0.193332	1.04536	0.756506		0.215859		0.658128	0.228406	2.47796			0.147993		0.847184	3.02574	6.76663	20.449	1.71689	0.0922809	0.118935	4.68247	6.89402		0.0865694	0.173363		2.09766	1.07512	0.461405	0.0352213	0.259708	0.0308536	0.31016		0.0398689		0.276507	2.63936	1.73318	1.35851	184.449
23	PRE-PUBERTY	0.785412	1.29886	0.504508	0.974079	0.282581		0.278109	0.182797	0.812524	0.45811	2.42723					0.997557	2.90099	7.86362	21.6581	2.06136	0.0294012	0.0817836	5.44438	9.09133	0.0762011		0.0987637	0.123652	1.25602	0.606306	0.321692	0.0856449	0.280707		0.382773				0.218881	1.99677	1.31482	1.20563	175.933
24	PRE-PUBERTY	0.638398	1.16177	0.337614	0.969073	0.422752		0.234595	0.229791	0.614912	0.134245	2.22825	0.152127				0.843635	3.03346	6.7755	18.458	1.90772	0.0374772	0.110129	4.42103	7.97928			0.304977		3.53774	1.85621	0.646535	0.0413571	0.476587		0.27236		0.038671		0.156347	4.25569	3.32042	1.29623	177.967
25	PRE-PUBERTY	0.510977	1.13929	0.188384	0.763879	0.384934		0.249091		1.00998	0.224318	2.79472	0.207984		0.156533		0.54065	3.25642	6.61765	21.8898	2.10625	0.0485506	0.117334	3.76158	6.76011	0.0229693	0.0682031	0.0321321		1.40324	0.647743	0.322441	0.0320492	0.317217	0.0702347	0.306935		0.0301006		0.263898	1.67369	1.16074	0.940332	175.322
26	PRE-PUBERTY	0.621341	1.03826	0.445037	1.34612	0.588085		0.24257	0.146716	0.895454	0.586129	2.58293					1.04682	3.071	7.59644	19.3655	2.03128	0.0521836	0.181323	3.50117	5.00185	0.0752889	0.0428767	0.25939		2.19847	1.15503	0.791598	0.0367647	0.327502	0.04246	0.297451				0.387187	2.93803	2.41971	1.27644	205.831
27	PRE-PUBERTY	0.503419	1.05342	0.161397	0.837858	0.710582		0.148399	0.155169	0.8013	0.19281	2.62596	0.233972		0.81484		0.498003	3.43457	6.42421	17.1081	1.24975	0.0782987	0.106381	4.37293	7.4376	0.0513691		0.0625744	0.0318636	1.31964	0.800971	0.29475	0.0667246	0.108087		0.236649		0.134832		0.191228	1.72534	1.11029	1.08364	158.305
28	PRE-PUBERTY	0.58026	1.34049	0.585267	0.882073	0.704879	0.143813	0.47539		0.752724	0.842017	2.36082					0.553278	3.09157	7.03238	16.1741	1.32214		0.183182	2.5435	4.69588	0.0410156		0.0952403		1.06461	0.678324	0.363454		0.269377		0.222899		0.18757		0.119823	1.7073	1.47558	1.25474	290.89
29	PRE-PUBERTY	0.653891	1.08735	0.507841	0.726299	0.36179		0.300998	0.136166	0.823419		2.16802			0.268624	0.144815	0.522915	3.48248	6.51445	17.1648	2.27256	0.0881383	0.170511	3.9304	8.67252			0.103246	0.0284007	2.42613	0.880636	0.849353	0.0415868	0.395795	0.0877113	0.357678		0.0379566		0.249094	2.81738	2.06498	1.481	194.868
30	PRE-PUBERTY	1.85768	1.93989	0.395732	0.892154	0.374398		0.220372		0.612722	0.164693	1.85456				0.179003	0.929359	3.56419	6.00857	18.3962	1.97736	0.0605109	0.0837586	3.29007	7.03323	0.0261656		0.0278398	0.389614	1.24122	0.609032	0.402146	0.0634288	0.20612		0.126092				0.399229	1.86938	1.30694	1.16028	247.804
31	PRE-PUBERTY	0.633235	1.35482	0.605221	1.16303	0.421746		0.443911	0.181012	0.84811	0.266593	2.79338		0.238271			1.16581	4.79128	6.29818	20.0542	1.27355	0.0573128	0.0804602	11.7872	20.2433	0.0368439		0.206205	0.0268875	3.98405	1.90557	0.941567	0.0727781	0.712012		0.401391				0.457896	4.02529	2.76264	1.44682	223.828
32	PRE-PUBERTY	0.386715	0.969035	0.402734	0.465969	0.196168			0.24254	0.830762	0.462877	2.87001			0.24001		0.510655	3.80728	7.25231	20.5344	1.77675	0.0703113	0.0339448	5.17414	8.60353	0.0296664	0.0771729	0.140542		1.53155	0.964177	0.752153		0.243143		0.132227				0.172791	2.13989	1.67867	0.735484	210.539
33	PRE-PUBERTY	0.494748	0.995935	0.540896	0.695169	0.303986		0.34906	0.177347	0.50387	0.342621	2.52418	0.316059		0.475967		0.424453	3.21479	6.59888	19.5739	1.43863	0.0723553	0.10363	5.77295	9.06088	0.0348448		0.128716	0.126622	1.63994	0.901252	0.519578		0.161324		0.177604				0.269857	2.45808	1.73505	0.791624	191.49
34	PRE-PUBERTY	0.466565	1.19614	0.518618	0.748476	0.607931		0.332869	0.231775	0.618342	0.30739	2.1279	0.186297	0.164106	0.24109	0.271227	0.671491	3.57855	7.52065	20.7223	1.33312	0.0487485	0.0715209	5.22079	9.89972	0.0275971	0.0417237	0.15686	0.12301	2.10363	0.82471	0.541328		0.225679		0.230851		0.0277515		0.0983847	2.56522	2.08213	0.628558	174.298
35	PRE-PUBERTY	0.235641	0.669495	0.176066	0.557432			0.161892	0.357005	0.555218		1.35139	0.196884	0.303188			0.828951	2.46603	6.54435	17.8894	1.15916		0.0854294	8.2586	19.9185	0.0252321	0.0462666	0.213758	0.0327971	2.47058	1.35395	0.755626		0.44689	0.034181	0.381157		0.124454		0.147887	3.53402	3.06988	0.734637	158.08
36	PRE-PUBERTY	0.671062	1.13316	0.573307	0.629269	0.348046		0.231401	0.278862	0.520652	0.129868	2.07198					0.573307	2.82427	7.12833	17.309	1.40304	0.0399429		6.71678	10.9064	0.0360167	0.0479154	0.077482		1.60865	1.08571	0.672899		0.356642		0.312372		0.0434684		0.172792	2.62109	1.81754	0.718371	331.882
